# Molecular consequences of acute versus chronic CDK12 loss in prostate carcinoma nominates distinct therapeutic strategies

**DOI:** 10.1101/2024.07.16.603734

**Authors:** Sander Frank, Thomas Persse, Ilsa Coleman, Armand Bankhead, Dapei Li, Navonil De-Sarkar, Divin Wilson, Dmytro Rudoy, Manasvita Vashisth, Patty Galipeau, Michael Yang, Brian Hanratty, Ruth Dumpit, Colm Morrissey, Eva Corey, R. Bruce Montgomery, Michael C. Haffner, Colin C. Pritchard, Valeri Vasioukhin, Gavin Ha, Peter S. Nelson

## Abstract

Genomic loss of the transcriptional kinase *CDK12* occurs in ∼6% of metastatic castration-resistant prostate cancers (mCRPC) and correlates with poor patient outcomes. Prior studies demonstrate that acute CDK12 loss confers a homologous recombination (HR) deficiency (HRd) phenotype via premature intronic polyadenylation (IPA) of key HR pathway genes, including *ATM.* However, mCRPC patients have not demonstrated benefit from therapies that exploit HRd such as inhibitors of polyADP ribose polymerase (PARP). Based on this discordance, we sought to test the hypothesis that an HRd phenotype is primarily a consequence of acute *CDK12* loss and the effect is greatly diminished in prostate cancers adapted to *CDK12* loss. Analyses of whole genome sequences (WGS) and RNA sequences (RNAseq) of human mCRPCs determined that tumors with biallelic *CDK12* alterations (*CDK12^BAL^*) lack genomic scar signatures indicative of HRd, despite carrying bi-allelic loss and the appearance of the hallmark tandem-duplicator phenotype (TDP). Experiments confirmed that acute CDK12 inhibition resulted in aberrant polyadenylation and downregulation of long genes (including *BRCA1* and *BRCA2*) but such effects were modest or absent in tumors adapted to chronic *CDK12^BAL^*. One key exception was *ATM*, which did retain transcript shortening and reduced protein expression in the adapted *CDK12^BAL^* models. However, *CDK12^BAL^*cells demonstrated intact HR as measured by RAD51 foci formation following irradiation. *CDK12^BAL^* cells showed a vulnerability to targeting of CDK13 by sgRNA or CDK12/13 inhibitors and *in vivo* treatment of prostate cancer xenograft lines showed that tumors with *CDK12^BAL^*responded to the CDK12/13 inhibitor SR4835, while CDK12-intact lines did not. Collectively, these studies show that aberrant polyadenylation and long HR gene downregulation is primarily a consequence of acute CDK12 deficiency, which is largely compensated for in cells that have adapted to CDK12 loss. These results provide an explanation for why PARPi monotherapy has thus far failed to consistently benefit patients with CDK12 alterations, though alternate therapies that target CDK13 or transcription are candidates for future research and testing.
