## Supplemental Table S1 for "Molecular consequences of acute versus chronic CDK12 loss in prostate carcinoma nominates distinct therapeutic strategies"

### Sheet: Table S4a
Table S4a. shRNA target sequences
	Target Gene	Target sequence (5'-3')	Source
	CDK12	AGCAGGCGACTTACGAAATAA	TRCN0000364121
	BRCA2	GGGAAACACTCAGATTAAA	PMID: 26748828

### Sheet: Table S4b
Table S4b. sgRNA target sequences
	Target Gene	Name	Target sequence (5'-3')
	CDK12	sg1	TGGCCTTCAAACTAGACCGA
	CDK12	sg2	GACAAACAGAAAGCGACTGG
	CDK13	sg1	ACGACAGCCCGGTGTCCCAC
	CDK13	sg2	AGTTGGAGGAACGCCGCAAG
	AAVS1	sg1	ACTGTTGACGGCGGCGATGT
	AAVS1	sg2	GCTGATACCGTCGGCGTTGG

### Sheet: Table S4c
Table S4c. qPCR primer sequences
	Gene			Sequence (5'-3')	Source
	18S		fwd	CCGCAGCTAGGAATAATGGA	PMID: 28446540
	18S		rev	CGGTCCAAGAATTTCACCTC
	ACTB		fwd	CCCTCCATCGTGGGGC	PMID: 28446540
	ACTB		rev	GACGATGCCGTGCTCGATG
	GAPDH		fwd	GATCATCAGCAATGCCTCCTGC	PMID: 28446540
	GAPDH		rev	CTTCTGGGTGGCAGTGATGGC
	RPL19		fwd	CGGCTGCTCAGAAGATACCG	PMID: 28446540
	RPL19		rev	TTGTCTGCCTTCAGCTTGTGG
	BRCA1	3'	fwd	CCCAGGACAGAAAGATCTTCAGGG
	BRCA1	3'	rev	GGGTGGACACCTGTGCCAAGGG
	BRCA1	5'	fwd	GAGTGTCCCATCTGTCTGGAG
	BRCA1	5'	rev	CTCGTACTTTCTTGTAGGCTCC
	BRCA2	3'	fwd	GCTAGTCCAAAAGAGGGCC
	BRCA2	3'	rev	CTGGGCTGAGACAGGTGTGG
	BRCA2	5'	fwd	CTGCAACAAAGCAGATTTAGGACC
	BRCA2	5'	rev	GGGAACATTCCTTCCTAAGTC
	ATM	3'	fwd	GGTGTCTTCAGAAGATGCTGTGAG
	ATM	3'	rev	CAGCTACTTTGTTGAAACTCTGG
	ATM	5'	fwd	TGTGCAAACAGAAGAGCACC
	ATM	5'	rev	GAGAACAATTCTAACCACTGTTGC
	ATR	3'	fwd	GCGAGAGCCTTTAATGAGTGTC
	ATR	3'	rev	CGGCAGTCCTGTCACTCTA
	ATR	5'	fwd	GATGCAGAGTACTTGTTGGGC
	ATR	5'	rev	GCCTTTTGGGTGATATTCCATCAC
	HDAC1	3'	fwd	GGAGAAGAAAGAAGTCACCG
	HDAC1	3'	rev	GGCCAACTTGACCTCCTCC
	HDAC1	5'	fwd	GTCTGTTACTACTACGACGGGG
	HDAC1	5'	rev	GTAGAGACCATAGTTGAGCAGC
	HDAC4	3'	fwd	GGAGATCCACAGCAAGTACTGG
	HDAC4	3'	rev	CGGACAGCGAGGCCATGG
	HDAC4	5'	fwd	CCACATGCCCAGCACGGTGG
	HDAC4	5'	rev	GCTTCTGCTTGAGCGCCAGG
	VCL	3'	fwd	GAGGAGTCTGAGCAGGCC
	VCL	3'	rev	CAGTGTAAATCCAGCATCTGTTCG
	VCL	5'	fwd	GCAACCTCGTCCGGGTTGG
	VCL	5'	rev	GGTGCAAGCATTCTCAACC

### Sheet: Table S4d
Table S4d. Primers for CDK12 CRISPR validation
	Gene			Sequence (5'-3')
	CDK12	Exon 1	fwd	GTTGCTTTTTGGAGTGCTGGG
	CDK12	Exon 1	rev	GCAACCCACCCTAAATGAGGAAGG
	CDK12	Exon 4	fwd	CGCCCGGCCTTCATTTTC
	CDK12	Exon 4	rev	CACCTCAGAATTTACTTTTGCTAAATCC

### Sheet: Table S4e
Table S4e. Primers for CDK12 silent mutagenesis
	Gene			Sequence (5'-3')
	CDK12	sg2mut-fwd	fwd	ccgacaccttctccgatgacatggcAttcaaGctagaTcgaCgTgagaacgacgaacg
	CDK12	sg3mut-rev	rev	gtccacacagcgtttcccccaAtcAGAttcCgtttgtcttctttctccata
	CDK12	sg3mut-fwd	fwd	gggggaaacgctgtgtggac
	CDK12	sg2mut-rev	rev	gtcatcggagaaggtgtcgg

### Sheet: Table S4f
Table S4f. Antibody information
	Target	Species	Mono/ Poly-clonal	Clone	Company	Product no.	Lot no.	Dilution for WB	Dilution for IF
	BRCA1	Mouse	Mono	D9	SCBT	sc-6954		200
	BRCA2	Rabbit	Mono	D9S6V	CST	10741		2,000
	Cleaved Caspase3	Rabbit	Poly		CST	7A9-3A3		5,000
	CDK12	Rabbit	Mono		CST	HPA008038		5,000	800
	CDK13	Rabbit	Mono		CST	HPA059241		5,000
	CDK13	Mouse	Mono	ZZ08	SCBT	sc-81837		500
	ATM	Rabbit	Mono	Y170	Abcam	ab32420		5,000
	ATR	Mouse	Mono	C-1	SCBT	sc-515173		500
	Cyclin K	Rabbit	Poly		Bethyl	A301-939A		10,000
	gH2A.X	Mouse	Mono	JBW301	Millipore	05-636		10,000	4,000
	PARP1	Mouse	Mono	123	Thermo	436400		5,000
	RAD51	Rabbit	Mono	EPR4030(3)	Abcam	ab133534		10,000
	RAD51	Rabbit	Mono	1M8	Sigma	ZRB1492			1,000
	POLR2A/RPB1	Mouse	Mono	4H8	CST	2629		5,000
	p-POLR2A/p-RPB1 (Ser2)	Rabbit	Mono	E1Z3G	CST	13499		5,000
	Vinculin	Mouse	Mono	7F9	SCBT	sc-73614
	AF 488 PLUS αRabbit	Goat			Thermo	A32731			1,000
	AF 488 PLUS αMouse	Goat			Thermo	A32723			1,000
	AF 555 PLUS αMouse	Goat			Thermo	A32727			1,000
	AF 633 αMouse	Goat			Thermo	A-21052			1,000
	HRP αRabbit	Goat			Leica	PV6119			pre-diluted
	HRP αMouse	Goat			DAKO	P044701-5			500
	SB520 αRabbit	Goat			BioRad	12005869		5,000
	SB700 αMouse	Goat			BioRad	12004158		5,000
	hFAB Rhodamine αTubulin				BioRad	12004165		5,000
	hFAB Rhodamine αGAPDH				BioRad	12004167		5,000
